# Cross-species phenotypic profiling uncovers functional determinants of bacterial cold shock adaptation

**DOI:** 10.1101/2025.09.22.676666

**Authors:** Hao Fan, Andrew Briercheck, Vivek K Mutalik, Mengwen Xiong, Yan Zhang

## Abstract

Temperature shifts impose broad physiological stress, requiring precise and dynamic regulatory programs to restore cellular homeostasis. While the heat shock response is well characterized, the mechanisms underlying cold shock response (CSR) remain less understood. To identify genes critical for cold adaptation, we applied transposon sequencing (Tn-seq) to monitor mutant fitness across the full course of CSR and sustained low-temperature growth in two mesophilic bacteria, *Escherichia coli* and *Bacillus subtilis*. In *B. subtilis*, phenotypic profiling revealed a temporally structured program: membrane fluidity and cell wall remodeling were most critical in the early stage of CSR, whereas post-transcriptional regulation became essential during late-stage recovery to reprogram gene expression and restore growth. Cross-species comparison uncovered both conserved and species-specific mechanisms, with RNA metabolism and ribosome/translation regulators playing broad roles. Specifically, we identified a conserved synergy between two ribosomal RNA methyltransferases, RsmA and RsmH, in promoting cold adaptation. In *B. subtilis*, mutants lacking these enzymes exhibited significant delay in translation recovery following cold-induced global inhibition. Together, these findings provide a comparative, systems-level view of bacterial cold adaptation and establish a framework for exploring stress responses in pathogens and extremophiles.
