## Supplemental Table 1 for "Cross-species phenotypic profiling uncovers functional determinants of bacterial cold shock adaptation"

### Sheet: Summary
Table S1. DNA oligos
Table S1A: Oligo sequences
Table S1B: B. subtilis Tn-seq index sequences

### Sheet: A
Oligo Name	Oligo sequence	Description
oYZ522	5’ CAAGCAGAAGACGGCATACGAGATNNNNNNTGTGTGAGACCGGGGACTTATCATCCAACCTGT 3’	PCR primers for B. subtilis Tn-seq; NNNNNN: a 6-base index for multiplexing
oYZ523	5’ AATGATACGGCGACCACCGAGATCTACACNNNNNNGACAGGTTCAGAGTTCTACAGTCCGA 3’	PCR primers for B. subtilis Tn-seq; NNNNNN: a 6-base index for multiplexing
oYZ524	5’ GACAGGTTCAGAGTTCTACAGTCCGACGATCACAC 3’	B. subtilis Tn-seq libray sequencing primer
oYZ525	5’ GTTCAGAGTTCTACAGTCCGACGATCACACNN 3’	Adapter used for B. subtilis Tn-seq
oYZ526	5′Phos/GTGTGATCGTCGGACTGTAGAACTCTGAACCTGTC/3′Phos	Adapter used for B. subtilis Tn-seq
oYZ527	5’ ACAGGTTGGATGATAAGTCCCCGGTCTCACACA 3’	B. subtilis Tn-seq index sequencing primer

### Sheet: B
Sample ID	Sample Name	Sample Description	oYZ522-index	oYZ523-index
1	Sample #1	Initial library, t = 0	Index 1 CGTGAT	Index 2 CGATGT
2	Sample #2, replicate 1	37˚C, log phase, replicate 1	Index 2 ACATCG	Index 3 TTAGGC
3	Sample #2, replicate 2	37˚C, log phase, replicate 2	Index 3 GCCTAA	Index 4 TGACCA
4	Sample #3, replicate 1	Cold shock 18˚C, 5 min, replicate 1	Index 4 TGGTCA	Index 5 ACAGTG
5	Sample #3, replicate 2	Cold shock 18˚C, 5 min, replicate 2	Index 5 CACTGT	Index 6 GCCAAT
6	Sample #4, replicate 1	Cold shock 18˚C, 6 hr, replicate 1	Index 6 ATTGGC	Index 7 CAGATC
7	Sample #4, replicate 2	Cold shock 18˚C, 6 hr, replicate 2	Index 7 GATCTG	Index 8 ACTTGA
8	Sample #5, replicate 1	Cold shock 18˚C, 6 doublings, replicate 1	Index 8 TCAAGT	Index 9 GATCAG
9	Sample #5, replicate 2	Cold shock 18˚C, 6 doublings, replicate 2	Index 9 CTGATC	Index 10 TAGCTT
10	Sample #6, replicate 1	Cold shock 18˚C, 11 doublings, replicate 1	Index 10 AAGCTA	Index 11 GGCTAC
11	Sample #6, replicate 2	Cold shock 18˚C, 11 doublings, replicate 2	Index 11 GTAGCC	Index 12 CTTGTA
